# VapC12 ribonuclease toxin modulates host immune response during *Mycobacterium tuberculosis* infection

**DOI:** 10.1101/2023.08.24.554572

**Authors:** Shaifali Tyagi, Srikanth Sadhu, Taruna Sharma, Abhijit Paul, Manitosh Pandey, Vaibhav Nain, Deepak Rathore, Samrat Chatterjee, Amit Awasthi, Amit Kumar Pandey

**Author notes:** Correspondence: Amit Awasthi Amit Kumar Pandey.

## Abstract

Mechanistic understanding of antibiotic persistence is a prerequisite in controlling the emergence of MDR cases in Tuberculosis (TB). We have reported that the cholesterol-induced activation of VapC12 ribonuclease is critical for disease persistence in TB. In this study, we observed that relative to the wild type, mice infected with Δ*vapC12* induced a proinflammatory response, had a higher pathogen load, and responded better to the anti-TB treatment. In a high-dose infection model, all the mice infected with Δ*vapC12* succumbed early to the disease. Finally, we reported that the above phenotype of Δ*vapC12* was dependent on the presence of the TLR4 receptor. Overall, the data suggest that the inability of Δ*vapC12* to resolve neutrophil-mediated inflammation reduced bacterial killing by altering the T-cell response. In conclusion, our findings suggest the role of the VapC12 toxin in modulating the host’s innate immune response in ways that favor the long-term survival of the pathogen inside the host.
