## Supplementary File 2 for "VapC12 ribonuclease toxin modulates host immune response during *Mycobacterium tuberculosis* infection"

### Sheet: Neutrophil_associated_function
Neutrophil Mediated Function
Gene_Symbol	WT_1	WT_2	WT_3	∆vapC12_1	∆vapC12_2	∆vapC12_3	∆vapC12 mean	WT_mean	Fold_change	p_value	FDR_p_value	Log10 (Fold_change)
Arg1	0.45748	1.4038	0.62837	155.003	71.0844	100.284	108.79	0.829883	131.091	0.00028024	0.0023373	2.11757
Ccl3	9.8213	10.3746	14.2312	499.905	227.588	423.464	383.652	11.4757	33.4317	0.0005849	0.0047739	1.52416
Ccl4	9.416	12.5925	14.2658	346.29	229.73	496.764	357.595	12.0914	29.5742	0.00067695	0.0054928	1.47091
Cd177	1.8253	5.4523	3.6515	332.584	223.502	205.721	253.936	3.64303	69.7045	0.0013931	0.010872	1.84326
Cxcl1	11.8321	12.3848	8.3546	288.555	123.152	167.614	193.107	10.8572	17.7861	0.0013021	0.010207	1.25008
Cxcl2	3.0925	3.7983	3.0818	833.894	351.064	581.658	588.872	3.3242	177.147	5.7821e-06	4.99e-05	2.24833
Cxcl3	1.3048	2.5357	1.9092	252.532	45.6409	114.475	137.549	1.91657	71.7686	6.8252e-05	0.00058104	1.85593
Cxcr2	1.6373	2.0797	1.8132	40.5372	33.9125	47.9382	40.796	1.8434	22.1308	0.0020135	0.015209	1.345
Hcar2	7.0349	9.5051	11.6443	146.744	162.548	349.026	219.439	9.39477	23.3576	0.00084041	0.0067587	1.36843
Il1a	4.949	6.9645	7.9625	223.032	145.049	221.489	196.523	6.62533	29.6624	0.0023682	0.017657	1.47221
Il1b	21.6956	29.9018	35.6689	602.361	393.372	643.637	546.457	29.0888	18.7858	0.0054632	0.036933	1.27383
Il6	0.89369	0.7465	1.1612	48.7883	27.7865	36.8895	37.8214	0.933797	40.5029	0.00079666	0.0064117	1.60749
Prtn3	1.3998	0.54004	0.4875	23.3009	8.6326	8.6637	13.5324	0.809113	16.725	0.0073054	0.04699	1.22337
S100a8	29.6176	83.0383	51.5236	33692.3	12060.8	16493	20748.7	54.7265	379.134	1.1046e-05	9.5063e-05	2.57879
S100a9	24.0966	65.7872	56.466	21727.4	7527.4	9964.87	13073.2	48.7833	267.986	1.6608e-05	0.00014247	2.42811
Spp1	7.324	23.3513	12.2813	711.221	430.495	519.613	553.776	14.3189	38.6746	0.006523	0.042762	1.58743
Trem1	0.38198	1.0715	0.96482	63.945	39.0746	56.194	53.0712	0.8061	65.837	0.0016998	0.013051	1.81847
Mmp8	0.85145	1.2391	1.094	193.567	134.927	194.836	174.443	1.06152	164.334	6.5482e-05	0.00055813	2.21573
Mmp9	2.0805	2.7051	2.4284	177.033	102.835	102.086	127.318	2.40467	52.9462	0.00010567	0.00089603	1.72383
Ltf	6.1808	13.0388	7.3522	310.775	86.4794	88.6406	161.965	8.85727	18.2861	0.0016191	0.012476	1.26212
Alox5	1.1791	2.1622	1.5867	37.7207	12.7252	14.6988	21.7149	1.64267	13.2193	0.0025235	0.018697	1.12121
IL-1 Mediated Signaling
Gene_Symbol	WT_1	WT_2	WT_3	∆vapC12_1	∆vapC12_2	∆vapC12_3	∆vapC12 mean	WT_mean	Fold_change	p_value	FDR_p_value	Log10 (Fold_change)
Ccl3	9.8213	10.3746	14.2312	499.905	227.588	423.464	383.652	11.4757	33.4317	0.0005849	0.0047739	1.52416
Ccl4	9.416	12.5925	14.2658	346.29	229.73	496.764	357.595	12.0914	29.5742	0.00067695	0.0054928	1.47091
Il1a	4.949	6.9645	7.9625	223.032	145.049	221.489	196.523	6.62533	29.6624	0.0023682	0.017657	1.47221
Il1b	21.6956	29.9018	35.6689	602.361	393.372	643.637	546.457	29.0888	18.7858	0.0054632	0.036933	1.27383
Il1r2	3.464	2.4799	2.8988	270.475	178.144	239.848	229.489	2.94757	77.8571	0.00022052	0.0018508	1.8913
Il6	0.89369	0.7465	1.1612	48.7883	27.7865	36.8895	37.8214	0.933797	40.5029	0.00079666	0.0064117	1.60749
Irak2	16.4886	15.5505	15.7108	45.0759	44.4532	59.4222	49.6504	15.9166	3.11941	0.0069975	0.045447	0.494072
Sele	0.72766	1.2015	0.29597	26.815	13.3221	10.1319	16.7563	0.74171	22.5915	0.0052178	0.035508	1.35394
Serpine1	10.6388	18.2743	10.2631	456.206	174.532	248.458	293.065	13.0587	22.4421	0.0019147	0.014575	1.35106
Peptidase Inhibitor Activity
Gene_Symbol	WT_1	WT_2	WT_3	∆vapC12_1	∆vapC12_2	∆vapC12_3	∆vapC12 mean	WT_mean	Fold_change	p_value	FDR_p_value	Log10 (Fold_change)
Slpi	124.992	111.565	106.696	744.74	338.062	532.065	538.289	114.418	4.7046	0.0043308	0.030311	0.672522
Ltf	6.1808	13.0388	7.3522	310.775	86.4794	88.6406	161.965	8.85727	18.2861	0.0016191	0.012476	1.26212
Serpine1	10.6388	18.2743	10.2631	456.206	174.532	248.458	293.065	13.0587	22.4421	0.0019147	0.014575	1.35106
Wfdc21	4.7648	15.4922	11.09	680.844	251.913	380.5	437.752	10.449	41.8942	0.0011995	0.0094404	1.62215
Stfa2l1	0.70582	2.7105	1.0506	1806.38	728.534	931.374	1155.43	1.48897	775.991	7.003e-06	6.0388e-05	2.88986
Wfdc17	22.174	34.8966	35.5333	682.211	410.413	808.349	633.658	30.868	20.528	0.0027426	0.02016	1.31235
Cstdc4	0.23527	1.2047	1.5759	2684.35	986.578	1213.96	1628.3	1.00529	1619.73	1.1282e-06	9.7723e-06	3.20944
Csta2	0.83125	2.712	0.78021	469.919	138.807	184.956	264.561	1.44115	183.576	7.5363e-05	0.0006403	2.26382
Mmp9	2.0805	2.7051	2.4284	177.033	102.835	102.086	127.318	2.40467	52.9462	0.00010567	0.00089603	1.72383
Il6	0.89369	0.7465	1.1612	48.7883	27.7865	36.8895	37.8214	0.933797	40.5029	0.00079666	0.0064117	1.60749
Peptidase Regulator Activity
Gene_Symbol	WT_1	WT_2	WT_3	∆vapC12_1	∆vapC12_2	∆vapC12_3	∆vapC12 mean	WT_mean	Fold_change	p_value	FDR_p_value	Log10 (Fold_change)
Bin1	46.9178	25.1317	36.8305	16.8086	16.2429	16.0671	16.3729	36.2933	0.451126	0.0025226	0.018697	-0.345702
Cd27	26.1225	3.7515	33.5314	3.6136	4.7845	3.2548	3.8843	21.1351	0.183784	0.0053107	0.036024	-0.735692
Dpep1	25.2455	57.9057	18.0707	4.0143	6.1872	5.0952	5.0989	33.7406	0.15112	0.0052228	0.03553	-0.820677
Fbln1	27.0414	48.7592	21.0814	1.048	0.91933	1.0859	1.01774	32.294	0.0315149	7.1842e-05	0.00061063	-1.50148
Gpc3	59.4543	142.649	40.6822	17.9231	17.6307	15.0672	16.8737	80.9285	0.208501	0.0016752	0.01288	-0.680892
Hc	8.0447	40.9923	7.1001	0.78861	0.70455	0.9277	0.806953	18.7124	0.0431241	6.8189e-05	0.00058074	-1.36528
Hspa1b	47.2173	29.6825	22.5975	3.1359	3.2184	4.5149	3.62307	33.1658	0.109241	0.0074207	0.047603	-0.961614
Itih5	5.9327	1.4182	4.2803	0.48215	0.71128	0.46937	0.554267	3.87707	0.14296	0.0070787	0.045849	-0.844785
Pcolce	72.2148	130.279	68.3958	13.0348	11.7606	15.5136	13.4363	90.2965	0.148802	0.0060389	0.040104	-0.82739
Pcolce2	28.647	77.2511	19.7019	1.1535	1.6453	1.6749	1.49123	41.8667	0.0356186	0.00017884	0.0015069	-1.44832
Sfrp2	4.3981	10.7172	3.2737	0.6715	0.83728	0.65343	0.720737	6.12967	0.117582	0.0012748	0.010003	-0.92966
Snca	7.8641	28.8145	12.9583	1.3844	1.6709	1.2561	1.43713	16.5456	0.0868588	0.00075528	0.0060947	-1.06119
Spink4	2.7919	7.2403	1.7047	1.0433	1.2	1.2212	1.15483	3.9123	0.29518	0.0021929	0.016447	-0.529913
Vtn	14.0121	6.9574	8.5947	0.5859	0.73258	0.39452	0.571	9.85473	0.0579417	0.004207	0.029542	-1.23701
Wnt9a	1.6602	5.0983	1.9309	1.2122	1.4006	1.2497	1.2875	2.89647	0.444507	0.0054282	0.036729	-0.352121
Adaptive Immune response
Gene_Symbol	WT_1	WT_2	WT_3	∆vapC12_1	∆vapC12_2	∆vapC12_3	∆vapC12 mean	WT_mean	Fold_change	p_value	FDR_p_value	Log10 (Fold_change)
Ccl19	178.451	19.9669	78.7146	3.8935	3.5785	4.7138	4.06193	92.3775	0.043971	0.00010702	0.00090707	-1.35683
Ccr7	73.291	11.2452	35.7105	6.2083	3.7303	4.7982	4.91227	40.0822	0.122555	0.0031583	0.022885	-0.91167
Hc	8.0447	40.9923	7.1001	0.78861	0.70455	0.9277	0.806953	18.7124	0.0431241	6.8189e-05	0.00058074	-1.36528
Ighd	281.099	12.7761	170.944	0.57626	0.96691	1.0372	0.860123	154.94	0.00555134	6.78e-06	5.8488e-05	-2.2556
Ighg2b	508.1	33.1881	372.115	21.5553	50.4926	33.4868	35.1782	304.468	0.11554	0.0070462	0.045667	-0.937267
Ighm	1082.09	93.3103	666.69	48.9159	63.8603	14.1181	42.2981	614.03	0.068886	0.0052714	0.035792	-1.16187
Ighv10-1	253.622	1.1898	51.3082	8.0311	8.3119	3.9749	6.77263	102.04	0.0663723	0.00065935	0.0053611	-1.17801
Ighv1-55	40.9343	4.9175	64.6177	8.3333	5.885	6.3671	6.8618	36.8232	0.186345	0.0037157	0.026519	-0.729683
Ighv1-78	13.7169	5.5728	100.937	0.65444	3.0682	3.8857	2.53611	40.0756	0.0632833	0.002018	0.015237	-1.19871
Ighv9-2	17.8472	0	38.1444	0.44248	0	1.562	0.66816	18.6639	0.0357997	0.0035526	0.025482	-1.44612
Iglc2	176.488	22.3343	160.29	2.6015	3.7277	1.503	2.61073	119.704	0.0218099	0.0003448	0.0028535	-1.66135
Lef1	18.3556	3.4639	20.0828	1.0523	1.6476	1.7586	1.48617	13.9674	0.106402	0.0034498	0.02482	-0.973049
Lta	10.6384	2.3545	9.3259	0.8414	0.73893	0.85875	0.813027	7.4396	0.109284	0.00042293	0.0034838	-0.961445
Mef2c	21.2062	5.2307	14.5648	0.90537	1.5014	0.90912	1.1053	13.6672	0.080872	0.0036474	0.026092	-1.0922
Pou2f2	19.9622	6.8338	17.2836	2.5166	2.1486	2.1391	2.2681	14.6932	0.154364	0.001924	0.01463	-0.811454
Tnfrsf13c	27.3577	1.4015	23.2035	0.61802	0.79154	0.59534	0.6683	17.3209	0.0385834	0.00011852	0.0010042	-1.4136
Cd22	126.32	5.1953	75.4844	2.8866	2.3358	2.1012	2.4412	68.9999	0.0353798	8.7874e-05	0.00074601	-1.45125
Cd27	26.1225	3.7515	33.5314	3.6136	4.7845	3.2548	3.8843	21.1351	0.183784	0.0053107	0.036024	-0.735692
Cd79a	251.668	19.1837	148.984	1.075	1.3907	0.64653	1.03741	139.945	0.00741297	2.0556e-05	0.00017619	-2.13001
Cd79b	236.582	21.777	135.286	4.8543	5.0331	4.5342	4.8072	131.215	0.0366361	1.1065e-05	9.5185e-05	-1.43609
Haao	15.4803	3.1773	12.0861	1.5293	1.2444	1.3521	1.37527	10.2479	0.1342	0.0010246	0.0081237	-0.872248
Hba-a1	2585.91	8785.65	3618.15	397.352	340.012	313.039	350.134	4996.57	0.0700749	0.00033599	0.0027853	-1.15444
Hba-a2	3263.86	11023.4	4004.65	456.132	384.436	376.976	405.848	6097.3	0.0665619	0.00020833	0.0017512	-1.17677
Hbb-bt	1226.72	5005.17	1953.99	199.618	169.178	151.798	173.531	2728.63	0.0635966	0.00029151	0.0024294	-1.19657
Igkv10-96	645.789	38.5091	208.653	25.1439	20.4804	16.4012	20.6752	297.65	0.0694613	0.00038993	0.003217	-1.15826
Igkv1-122	16.9081	0	2.5423	0.63403	0.97787	0.24843	0.62011	6.48347	0.0956448	0.003199	0.023141	-1.01934
Igkv1-135	178.576	7.4089	41.2384	5.8196	10.8135	3.4191	6.68407	75.7411	0.0882489	0.0034574	0.024866	-1.05429
Igkv12-98	6.7001	1.3001	75.057	2.7677	0.53497	0.81494	1.37254	27.6857	0.0495756	0.001749	0.013405	-1.30473
Igkv16-104	320.658	5.9214	10.727	3.6029	1.0439	1.3254	1.99073	112.435	0.0177056	0.00012108	0.0010255	-1.75189
Igkv17-121	29.2702	1.8806	75.2241	3.7832	2.5782	1.1785	2.5133	35.4583	0.0708804	0.0024712	0.018342	-1.14947
Igkv3-7	28.646	0.59441	161.467	0.62882	0.73614	1.492	0.95232	63.5691	0.0149809	5.9938e-05	0.00051169	-1.82446
Igkv4-57	29.8632	6.2688	105.984	3.1156	0	3.6665	2.2607	47.372	0.0477223	0.0028746	0.021048	-1.32128
Igkv4-68	69.3293	1.3767	15.745	2.7861	1.5284	1.1645	1.82633	28.817	0.0633769	0.0011283	0.0089065	-1.19807
Igkv4-72	316.858	2.065	15.5283	4.8391	2.5473	0.51757	2.63466	111.484	0.0236326	0.00029508	0.0024563	-1.62649
Igkv4-91	27.6409	0.86145	27.1254	1.3755	0.53166	0	0.63572	18.5426	0.0342843	0.0040944	0.028827	-1.4649
Igkv6-15	192.371	7.2338	302.56	15.8565	17.8547	19.4681	17.7264	167.388	0.1059	0.00029388	0.0024473	-0.975104
Igkv6-20	20.1861	0.85103	49.8684	0.45304	2.1006	0	0.851213	23.6352	0.0360147	0.0040013	0.028236	-1.44352
Mzb1	67.34	7.8296	61.2736	2.0103	4.5695	2.2492	2.943	45.4811	0.0647082	0.0037199	0.026522	-1.18904

### Sheet: IL1_mediated_signaling
Gene_Symbol	WT_1	WT_2	WT_3	∆vapC12_1	∆vapC12_2	∆vapC12_3	∆vapC12 mean	WT_mean	Fold_change	p_value	FDR_p_value	Log10 (Fold_change)
Ccl3	9.8213	10.3746	14.2312	499.905	227.588	423.464	383.652	11.4757	33.4317	0.0005849	0.0047739	1.52416
Ccl4	9.416	12.5925	14.2658	346.29	229.73	496.764	357.595	12.0914	29.5742	0.00067695	0.0054928	1.47091
Il1a	4.949	6.9645	7.9625	223.032	145.049	221.489	196.523	6.62533	29.6624	0.0023682	0.017657	1.47221
Il1b	21.6956	29.9018	35.6689	602.361	393.372	643.637	546.457	29.0888	18.7858	0.0054632	0.036933	1.27383
Il1r2	3.464	2.4799	2.8988	270.475	178.144	239.848	229.489	2.94757	77.8571	0.00022052	0.0018508	1.8913
Il6	0.89369	0.7465	1.1612	48.7883	27.7865	36.8895	37.8214	0.933797	40.5029	0.00079666	0.0064117	1.60749
Irak2	16.4886	15.5505	15.7108	45.0759	44.4532	59.4222	49.6504	15.9166	3.11941	0.0069975	0.045447	0.494072
Sele	0.72766	1.2015	0.29597	26.815	13.3221	10.1319	16.7563	0.74171	22.5915	0.0052178	0.035508	1.35394
Serpine1	10.6388	18.2743	10.2631	456.206	174.532	248.458	293.065	13.0587	22.4421	0.0019147	0.014575	1.35106

### Sheet: Peptidase_inhibitor_activity
Gene_Symbol	WT_1	WT_2	WT_3	∆vapC12_1	∆vapC12_2	∆vapC12_3	∆vapC12 mean	WT_mean	Fold_change	p_value	FDR_p_value	Log10 (Fold_change)
Slpi	124.992	111.565	106.696	744.74	338.062	532.065	538.289	114.418	4.7046	0.0043308	0.030311	0.672522
Ltf	6.1808	13.0388	7.3522	310.775	86.4794	88.6406	161.965	8.85727	18.2861	0.0016191	0.012476	1.26212
Serpine1	10.6388	18.2743	10.2631	456.206	174.532	248.458	293.065	13.0587	22.4421	0.0019147	0.014575	1.35106
Wfdc21	4.7648	15.4922	11.09	680.844	251.913	380.5	437.752	10.449	41.8942	0.0011995	0.0094404	1.62215
Stfa2l1	0.70582	2.7105	1.0506	1806.38	728.534	931.374	1155.43	1.48897	775.991	7.003e-06	6.0388e-05	2.88986
Wfdc17	22.174	34.8966	35.5333	682.211	410.413	808.349	633.658	30.868	20.528	0.0027426	0.02016	1.31235
Cstdc4	0.23527	1.2047	1.5759	2684.35	986.578	1213.96	1628.3	1.00529	1619.73	1.1282e-06	9.7723e-06	3.20944
Csta2	0.83125	2.712	0.78021	469.919	138.807	184.956	264.561	1.44115	183.576	7.5363e-05	0.0006403	2.26382
Mmp9	2.0805	2.7051	2.4284	177.033	102.835	102.086	127.318	2.40467	52.9462	0.00010567	0.00089603	1.72383
Il6	0.89369	0.7465	1.1612	48.7883	27.7865	36.8895	37.8214	0.933797	40.5029	0.00079666	0.0064117	1.60749

### Sheet: Adaptive_immune_response
Gene_Symbol	WT_1	WT_2	WT_3	∆vapC12_1	∆vapC12_2	∆vapC12_3	∆vapC12 mean	WT_mean	Fold_change	p_value	FDR_p_value	Log10 (Fold_change)
Ccl19	178.451	19.9669	78.7146	3.8935	3.5785	4.7138	4.06193	92.3775	0.043971	0.00010702	0.00090707	-1.35683
Ccr7	73.291	11.2452	35.7105	6.2083	3.7303	4.7982	4.91227	40.0822	0.122555	0.0031583	0.022885	-0.91167
Hc	8.0447	40.9923	7.1001	0.78861	0.70455	0.9277	0.806953	18.7124	0.0431241	6.8189e-05	0.00058074	-1.36528
Ighd	281.099	12.7761	170.944	0.57626	0.96691	1.0372	0.860123	154.94	0.00555134	6.78e-06	5.8488e-05	-2.2556
Ighg2b	508.1	33.1881	372.115	21.5553	50.4926	33.4868	35.1782	304.468	0.11554	0.0070462	0.045667	-0.937267
Ighm	1082.09	93.3103	666.69	48.9159	63.8603	14.1181	42.2981	614.03	0.068886	0.0052714	0.035792	-1.16187
Ighv10-1	253.622	1.1898	51.3082	8.0311	8.3119	3.9749	6.77263	102.04	0.0663723	0.00065935	0.0053611	-1.17801
Ighv1-55	40.9343	4.9175	64.6177	8.3333	5.885	6.3671	6.8618	36.8232	0.186345	0.0037157	0.026519	-0.729683
Ighv1-78	13.7169	5.5728	100.937	0.65444	3.0682	3.8857	2.53611	40.0756	0.0632833	0.002018	0.015237	-1.19871
Ighv9-2	17.8472	0	38.1444	0.44248	0	1.562	0.66816	18.6639	0.0357997	0.0035526	0.025482	-1.44612
Iglc2	176.488	22.3343	160.29	2.6015	3.7277	1.503	2.61073	119.704	0.0218099	0.0003448	0.0028535	-1.66135
Lef1	18.3556	3.4639	20.0828	1.0523	1.6476	1.7586	1.48617	13.9674	0.106402	0.0034498	0.02482	-0.973049
Lta	10.6384	2.3545	9.3259	0.8414	0.73893	0.85875	0.813027	7.4396	0.109284	0.00042293	0.0034838	-0.961445
Mef2c	21.2062	5.2307	14.5648	0.90537	1.5014	0.90912	1.1053	13.6672	0.080872	0.0036474	0.026092	-1.0922
Pou2f2	19.9622	6.8338	17.2836	2.5166	2.1486	2.1391	2.2681	14.6932	0.154364	0.001924	0.01463	-0.811454
Tnfrsf13c	27.3577	1.4015	23.2035	0.61802	0.79154	0.59534	0.6683	17.3209	0.0385834	0.00011852	0.0010042	-1.4136
Cd22	126.32	5.1953	75.4844	2.8866	2.3358	2.1012	2.4412	68.9999	0.0353798	8.7874e-05	0.00074601	-1.45125
Cd27	26.1225	3.7515	33.5314	3.6136	4.7845	3.2548	3.8843	21.1351	0.183784	0.0053107	0.036024	-0.735692
Cd79a	251.668	19.1837	148.984	1.075	1.3907	0.64653	1.03741	139.945	0.00741297	2.0556e-05	0.00017619	-2.13001
Cd79b	236.582	21.777	135.286	4.8543	5.0331	4.5342	4.8072	131.215	0.0366361	1.1065e-05	9.5185e-05	-1.43609
Haao	15.4803	3.1773	12.0861	1.5293	1.2444	1.3521	1.37527	10.2479	0.1342	0.0010246	0.0081237	-0.872248
Hba-a1	2585.91	8785.65	3618.15	397.352	340.012	313.039	350.134	4996.57	0.0700749	0.00033599	0.0027853	-1.15444
Hba-a2	3263.86	11023.4	4004.65	456.132	384.436	376.976	405.848	6097.3	0.0665619	0.00020833	0.0017512	-1.17677
Hbb-bt	1226.72	5005.17	1953.99	199.618	169.178	151.798	173.531	2728.63	0.0635966	0.00029151	0.0024294	-1.19657
Igkv10-96	645.789	38.5091	208.653	25.1439	20.4804	16.4012	20.6752	297.65	0.0694613	0.00038993	0.003217	-1.15826
Igkv1-122	16.9081	0	2.5423	0.63403	0.97787	0.24843	0.62011	6.48347	0.0956448	0.003199	0.023141	-1.01934
Igkv1-135	178.576	7.4089	41.2384	5.8196	10.8135	3.4191	6.68407	75.7411	0.0882489	0.0034574	0.024866	-1.05429
Igkv12-98	6.7001	1.3001	75.057	2.7677	0.53497	0.81494	1.37254	27.6857	0.0495756	0.001749	0.013405	-1.30473
Igkv16-104	320.658	5.9214	10.727	3.6029	1.0439	1.3254	1.99073	112.435	0.0177056	0.00012108	0.0010255	-1.75189
Igkv17-121	29.2702	1.8806	75.2241	3.7832	2.5782	1.1785	2.5133	35.4583	0.0708804	0.0024712	0.018342	-1.14947
Igkv3-7	28.646	0.59441	161.467	0.62882	0.73614	1.492	0.95232	63.5691	0.0149809	5.9938e-05	0.00051169	-1.82446
Igkv4-57	29.8632	6.2688	105.984	3.1156	0	3.6665	2.2607	47.372	0.0477223	0.0028746	0.021048	-1.32128
Igkv4-68	69.3293	1.3767	15.745	2.7861	1.5284	1.1645	1.82633	28.817	0.0633769	0.0011283	0.0089065	-1.19807
Igkv4-72	316.858	2.065	15.5283	4.8391	2.5473	0.51757	2.63466	111.484	0.0236326	0.00029508	0.0024563	-1.62649
Igkv4-91	27.6409	0.86145	27.1254	1.3755	0.53166	0	0.63572	18.5426	0.0342843	0.0040944	0.028827	-1.4649
Igkv6-15	192.371	7.2338	302.56	15.8565	17.8547	19.4681	17.7264	167.388	0.1059	0.00029388	0.0024473	-0.975104
Igkv6-20	20.1861	0.85103	49.8684	0.45304	2.1006	0	0.851213	23.6352	0.0360147	0.0040013	0.028236	-1.44352
Mzb1	67.34	7.8296	61.2736	2.0103	4.5695	2.2492	2.943	45.4811	0.0647082	0.0037199	0.026522	-1.18904
